# Continuous karyotypic and cryptic structural fluctuations drive acral melanoma evolution

**DOI:** 10.64898/2026.11.18.767656

**Authors:** Eric A. Smith, Anastasia Prokofyeva, Jian Zhao, Min Hu, Rebecca G. Zitnay, Carly A. Becker, Amanda Z. Jiang, Dekker C. Deacon, David A. Nix, Melissa Q. Reeves, Kendell Clement, Robert L. Judson-Torres

## Abstract

Reliable chromosome segregation during mitosis is essential for high-fidelity mammalian cell division. Even human cancers burdened by whole genome duplication and aneuploidy generally retain sufficiently stable segregation to produce clonal populations of progeny. Cancer genomes are accordingly understood to evolve in punctuated bursts, in which catastrophic rearrangement is followed by clonal expansion of a stabilized karyotype^1–3^. However, bulk genomic sequencing, the workhorse of cancer genetics for the past two decades, cannot resolve structural variability within tumor subpopulations^3–5^. Here we identify a subset of cancers that exhibit continuous ultra-low fidelity chromosomal segregation, with single tumors harboring individual cells whose metaphase chromosome counts ranged from 25 to over 200. This remarkable phenotype is recurrent in multiple cancer types and most common in acral melanoma, where it is associated with dicentric chromosomes, translocations, and complex structural variants. Single-cell whole genome sequencing revealed ongoing structural variation and the genomic signature of microhomology-mediated break-induced replication (MMBIR), a backup DNA repair pathway that triggers chromoanasynthesis. These genomes therefore do not pass through isolated catastrophic events and settle into stable lineages but rather undergo continuous evolution of chromosome number and structure across generations, resulting in extreme intratumoral heterogeneity and a shifting repertoire of gene fusions. We anticipate these findings will serve as a starting point for classifying tumors by ongoing karyotypic and structural fluctuation and for testing whether this state confers selective dependence on backup repair pathways.
