## Supplementary Data Table 5 for "Continuous karyotypic and cryptic structural fluctuations drive acral melanoma evolution"

### Sheet: Cell Models
Long Name	Nickname	Experiments	Model Validation	Notes
FS051 foreskin primary melanocytes	FS	Quantification of anaphase bridge, micronuclei, nuclear buds
HCI-AM085	AM085	Karyotype	STR matched patient
HCI-AM086	AM086	Karyotype	STR matched patient
HCI-AM087	AM087	Karyotype, quantification of anaphase bridge, micronuclei, nuclear buds	STR matched patient
HCI-AM088	AM088	Karyotype failed	STR matched patient
HCI-AM090	AM090	Karyotype failed	STR matched patient
HCI-AM093	AM093	Quantification of anaphase bridge, micronuclei, nuclear buds. Karyotype failed	STR matched patient
HCI-ASM020	ASM020	Karyotype	STR matched patient
HCI-ASM084	ASM084	Karyotype , quantification of anaphase bridge, micronuclei, nuclear buds	STR matched patient
HCI-ASM091	ASM091	Karyotype, quantification of anaphase bridge, micronuclei, nuclear buds	STR matched patient
HCI-CM002	CM002	Karyotype, quantification of anaphase bridge, micronuclei, nuclear buds	STR matched patient
HCI-CM013 mouse fibroblasts	MF	Quantification of anaphase bridge, micronuclei, nuclear buds	Karyotype
HCI-CM019	CM019	Karyotype, quantification of anaphase bridge, micronuclei, nuclear buds	STR matched patient
HCI-MUP021	MUP021	Karyotype, quantification of anaphase bridge, micronuclei, nuclear buds	STR, SOX10 IF	This model was previously called ASM021, but STR does not align. Melanoma confirmed by SOX10 staining and mutation profile

### Sheet: PDX Models
Long Name	Nickname	Tissue Source	Experiments	Model Validation
HCI-AM085	AM085	FFPE	Nuclear Ploidy Flow	STR matched patient
HCI-AM086	AM086	FFPE	Nuclear Ploidy Flow	STR matched patient
HCI-AM087	AM087	FFPE	Nuclear Ploidy Flow	STR matched patient
HCI-AM088	AM088	FFPE	Nuclear Ploidy Flow	STR matched patient
HCI-AM090	AM090	FFPE	Nuclear Ploidy Flow	STR matched patient
HCI-AM093	AM093	FFPE	CNV Array, Nuclear Ploidy Flow	STR matched patient
HCI-ASM020	ASM020	FFPE	Nuclear Ploidy Flow	STR matched patient
HCI-ASM084	ASM084	FFPE	CNV Array, Nuclear Ploidy Flow	STR matched patient
HCI-ASM091	ASM091	FFPE	CNV Array, Nuclear Ploidy Flow	STR matched patient
HCI-CM005	CM005	FFPE	Nuclear Ploidy Flow	STR matched patient
HCI-CM013	CM013	FFPE	Nuclear Ploidy Flow	STR matched patient
HCI-AM085	AM085	Viably frozen mouse-depleted cells	CNV Array	STR matched patient
HCI-AM086	AM086	Viably frozen mouse-depleted cells	CNV Array	STR matched patient
HCI-AM087	AM087	Viably frozen mouse-depleted cells	scWGS, WGS, CNV Array	STR matched patient
HCI-AM088	AM088	Viably frozen mouse-depleted cells	CNV Array	STR matched patient
HCI-AM090	AM090	Viably frozen mouse-depleted cells	CNV Array	STR matched patient
HCI-ASM020	ASM020	Viably frozen mouse-depleted cells	CNV Array	STR matched patient
HCI-CM019	CM019	Viably frozen mouse-depleted cells	scWGS, CNV Array	STR matched patient
HCI-AM085	AM085	snap frozen PDX tissue	RNA-Seq	STR matched patient
HCI-AM086	AM086	snap frozen PDX tissue	RNA-Seq	STR matched patient
HCI-AM087	AM087	snap frozen PDX tissue	RNA-Seq	STR matched patient
HCI-AM088	AM088	snap frozen PDX tissue	RNA-Seq	STR matched patient
HCI-AM090	AM090	snap frozen PDX tissue	RNA-Seq	STR matched patient
HCI-AM093	AM093	snap frozen PDX tissue	RNA-Seq	STR matched patient
HCI-AM108	AM108	snap frozen PDX tissue	RNA-Seq	STR matched patient
HCI-AM109	AM109	snap frozen PDX tissue	RNA-Seq	STR matched patient
HCI-AM110	AM110	snap frozen PDX tissue	RNA-Seq	STR matched patient
HCI-AM112	AM112	snap frozen PDX tissue	RNA-Seq	STR matched patient
HCI-AM119	AM119	snap frozen PDX tissue	RNA-Seq	STR matched patient
HCI-AM135	AM135	snap frozen PDX tissue	RNA-Seq	STR matched patient
HCI-AM153	AM153	snap frozen PDX tissue	RNA-Seq	STR matched patient
HCI-ASM020	ASM020	snap frozen PDX tissue	RNA-Seq	STR matched patient
HCI-ASM084	ASM084	snap frozen PDX tissue	RNA-Seq	STR matched patient
HCI-ASM091	ASM091	snap frozen PDX tissue	RNA-Seq	STR matched patient
HCI-CM001	CM001	snap frozen PDX tissue	RNA-Seq	STR matched patient
HCI-CM002	CM002	snap frozen PDX tissue	RNA-Seq	STR matched patient
HCI-CM004	CM004	snap frozen PDX tissue	RNA-Seq	STR matched patient
HCI-CM005	CM005	snap frozen PDX tissue	RNA-Seq	STR matched patient
HCI-CM006	CM006	snap frozen PDX tissue	RNA-Seq	STR matched patient
HCI-CM011	CM011	snap frozen PDX tissue	RNA-Seq	STR matched patient
HCI-CM013	CM013	snap frozen PDX tissue	RNA-Seq	STR matched patient
HCI-CM019	CM019	snap frozen PDX tissue	RNA-Seq	STR matched patient
HCI-CM034	CM034	snap frozen PDX tissue	RNA-Seq	STR matched patient
HCI-CM042	CM042	snap frozen PDX tissue	RNA-Seq	STR matched patient
HCI-CM053	CM053	snap frozen PDX tissue	RNA-Seq	STR matched patient
HCI-CM080	CM080	snap frozen PDX tissue	RNA-Seq	STR matched patient
HCI-CM094	CM094	snap frozen PDX tissue	RNA-Seq	STR matched patient
HCI-CM095	CM095	snap frozen PDX tissue	RNA-Seq	STR matched patient
HCI-CM097	CM097	snap frozen PDX tissue	RNA-Seq	STR matched patient
HCI-CM098	CM098	snap frozen PDX tissue	RNA-Seq	STR matched patient
HCI-CM101	CM101	snap frozen PDX tissue	RNA-Seq	STR matched patient
HCI-CM104	CM104	snap frozen PDX tissue	RNA-Seq	STR matched patient
HCI-CM105	CM105	snap frozen PDX tissue	RNA-Seq	STR matched patient
HCI-CM107	CM107	snap frozen PDX tissue	RNA-Seq	STR matched patient
HCI-CM111	CM111	snap frozen PDX tissue	RNA-Seq	STR matched patient
HCI-CM113	CM113	snap frozen PDX tissue	RNA-Seq	STR matched patient
HCI-CM114	CM114	snap frozen PDX tissue	RNA-Seq	STR matched patient
HCI-CM116	CM116	snap frozen PDX tissue	RNA-Seq	STR matched patient
HCI-CM117	CM117	snap frozen PDX tissue	RNA-Seq	STR matched patient
HCI-CM120	CM120	snap frozen PDX tissue	RNA-Seq	STR matched patient
HCI-CM121	CM121	snap frozen PDX tissue	RNA-Seq	STR matched patient
HCI-CM122	CM122	snap frozen PDX tissue	RNA-Seq	STR matched patient
HCI-CM123	CM123	snap frozen PDX tissue	RNA-Seq	STR matched patient
HCI-CM125	CM125	snap frozen PDX tissue	RNA-Seq	STR matched patient
HCI-CM126	CM126	snap frozen PDX tissue	RNA-Seq	STR matched patient
HCI-CM127	CM127	snap frozen PDX tissue	RNA-Seq	STR matched patient
HCI-CM132	CM132	snap frozen PDX tissue	RNA-Seq	STR matched patient
HCI-CM133	CM133	snap frozen PDX tissue	RNA-Seq	STR matched patient
HCI-CM136	CM136	snap frozen PDX tissue	RNA-Seq	STR matched patient
HCI-CM138	CM138	snap frozen PDX tissue	RNA-Seq	STR matched patient
HCI-CM139	CM139	snap frozen PDX tissue	RNA-Seq	STR matched patient
HCI-CM140	CM140	snap frozen PDX tissue	RNA-Seq	STR matched patient
HCI-CM142	CM142	snap frozen PDX tissue	RNA-Seq	STR matched patient
HCI-CM143	CM143	snap frozen PDX tissue	RNA-Seq	STR matched patient
HCI-CM148	CM148	snap frozen PDX tissue	RNA-Seq	STR matched patient
HCI-CM149	CM149	snap frozen PDX tissue	RNA-Seq	STR matched patient
HCI-CM150	CM150	snap frozen PDX tissue	RNA-Seq	STR matched patient
HCI-CM151	CM151	snap frozen PDX tissue	RNA-Seq	STR matched patient
HCI-CM154	CM154	snap frozen PDX tissue	RNA-Seq	STR matched patient
HCI-CM156	CM156	snap frozen PDX tissue	RNA-Seq	STR matched patient
HCI-CM159	CM159	snap frozen PDX tissue	RNA-Seq	STR matched patient
HCI-MM040	MM040	snap frozen PDX tissue	RNA-Seq	STR matched patient
HCI-MM144	MM144	snap frozen PDX tissue	RNA-Seq	STR matched patient
HCI-MM155	MM155	snap frozen PDX tissue	RNA-Seq	STR matched patient
HCI-MUP003	MUP003	snap frozen PDX tissue	RNA-Seq	STR matched patient
HCI-MUP017	MUP017	snap frozen PDX tissue	RNA-Seq	STR matched patient
HCI-MUP021	MUP021	snap frozen PDX tissue	RNA-Seq	STR matched patient
HCI-MUP030	MUP030	snap frozen PDX tissue	RNA-Seq	STR matched patient
HCI-MUP036	MUP036	snap frozen PDX tissue	RNA-Seq	STR matched patient
HCI-MUP077	MUP077	snap frozen PDX tissue	RNA-Seq	STR matched patient
HCI-MUP078	MUP078	snap frozen PDX tissue	RNA-Seq	STR matched patient
HCI-MUP082	MUP082	snap frozen PDX tissue	RNA-Seq	STR matched patient
HCI-MUP096	MUP096	snap frozen PDX tissue	RNA-Seq	STR matched patient
HCI-MUP099	MUP099	snap frozen PDX tissue	RNA-Seq	STR matched patient
HCI-MUP102	MUP102	snap frozen PDX tissue	RNA-Seq	STR matched patient
HCI-MUP103	MUP103	snap frozen PDX tissue	RNA-Seq	STR matched patient
HCI-MUP106	MUP106	snap frozen PDX tissue	RNA-Seq	STR matched patient
HCI-MUP124	MUP124	snap frozen PDX tissue	RNA-Seq	STR matched patient
HCI-MUP128	MUP128	snap frozen PDX tissue	RNA-Seq	STR matched patient
HCI-MUP130	MUP130	snap frozen PDX tissue	RNA-Seq	STR matched patient
HCI-MUP134	MUP134	snap frozen PDX tissue	RNA-Seq	STR matched patient
HCI-MUP152	MUP152	snap frozen PDX tissue	RNA-Seq	STR matched patient
HCI-UM146	UM146	snap frozen PDX tissue	RNA-Seq	STR matched patient
